# Spatially resolved host-bacteria-fungi interactomes via spatial metatranscriptomics

**DOI:** 10.1101/2022.07.18.496977

**Authors:** Sami Saarenpää, Or Shalev, Haim Ashkenazy, Vanessa de Oliveira-Carlos, Derek Severi Lundberg, Detlef Weigel, Stefania Giacomello

**Affiliations:** SciLifeLab, Department of Gene Technology, KTH Royal Institute of Technology, Stockholm, Sweden; Max Planck Institute for Biology Tübingen, Tübingen, Germany; University of Tübingen, Tübingen, Germany; Zellbiologie und Epigenetik, Technische Universität Darmstadt, Darmstadt, Germany; Swedish University of Agricultural Sciences, Uppsala, Sweden

## Abstract

All multicellular organisms are closely associated with microbes, which have a major impact on the health of their host. The interactions of microbes among themselves and with the host take place at the microscale, forming complex networks and spatial patterns that are rarely well understood due to the lack of suitable analytical methods. The importance of high-resolution spatial molecular information has become widely appreciated with the recent advent of spatially resolved transcriptomics. Here, we present Spatial metaTranscriptomics (SmT), a sequencing-based approach that leverages 16S/18S/ITS/poly-d(T) multimodal arrays for simultaneous host transcriptome- and microbiome-wide characterization of tissues at 55-µm resolution. We showcase SmT in outdoor-grown *Arabidopsis thaliana* leaves as a model system, and found tissue-scale bacterial and fungal hotspots. By network analysis, we study inter- and intra-kingdom spatial interactions among microbes, as well as the host response to microbial hotspots. SmT is a powerful new strategy that will be pivotal to answering fundamental questions on host-microbiome interplay.
