## Supplementary Table 6 for "Spatially resolved host-bacteria-fungi interactomes via spatial metatranscriptomics"

### Sheet: David_GO_analyses
GO-BP Term	Count	%	PValue	Pop Hits	Pop Total	Fold Enrichment	FDR	Genes
GO:0009409~response to cold	86	12.9129	4.69771e-48	421	22673	7.25947	3.87561e-45	AT4G24770, AT3G05880, AT1G63940, AT3G52150, AT1G61520, AT2G05070, AT3G25770, AT3G54890, AT1G09340, AT3G17390, AT1G28140, AT4G02380, AT3G54050, AT3G59780, AT4G09650, AT2G36530, AT2G37220, AT5G10450, AT1G45474, AT2G28900, AT5G61410, AT1G78995, AT4G39260, AT5G38660, AT2G42530, AT3G47470, AT3G48360, AT1G55490, AT3G26650, AT1G06460, AT1G62780, AT1G32990, AT1G16880, AT5G06290, AT2G36145, AT2G39730, AT3…
GO:0046686~response to cadmium ion	77	11.5616	3.96039e-47	332	22673	8.24216	1.63366e-44	AT1G63940, AT1G13440, AT3G09840, AT3G58610, AT3G09440, AT5G20020, AT1G11860, AT2G36530, AT3G19170, AT5G44070, AT1G26630, AT4G13430, AT5G35630, AT2G19480, AT5G10450, AT5G02790, AT5G38660, AT4G14880, AT4G38970, AT1G65930, AT5G20010, AT3G04120, AT5G42020, AT5G23120, AT3G52880, AT3G22890, AT5G17920, AT1G13930, AT5G60390, AT4G09000, AT2G21660, AT1G02930, AT3G12780, AT3G46970, AT1G53240, AT4G31990, AT3…
GO:0015979~photosynthesis	53	7.95796	2.54471e-45	135	22673	13.9518	6.99795e-43	AT1G55480, AT1G30380, AT2G06520, AT1G67740, AT3G54050, AT3G21055, AT3G59780, AT4G27440, AT4G09650, AT1G15820, AT5G64040, AT4G05180, AT5G08410, AT5G38660, AT1G76450, AT1G74470, AT2G20260, AT5G54270, AT1G79040, AT1G03630, AT4G02770, AT4G18480, AT5G23120, AT4G28660, AT3G56090, AT1G20020, AT3G16140, AT5G38410, AT1G52230, AT1G44575, AT4G21280, AT4G12800, AT3G01500, AT1G31330, AT3G22840, AT2G30570, AT4…
GO:0009416~response to light stimulus	110	16.5165	1.9586e-30	1130	22673	3.45941	4.03962e-28	AT1G55480, AT1G61520, AT2G05070, AT5G25630, AT1G37130, AT2G28190, AT4G02380, AT2G36530, AT4G14400, AT5G38420, AT1G78995, AT3G48200, AT1G60950, AT1G76450, AT3G47470, AT1G21500, AT3G63160, AT3G47070, AT3G26650, AT1G06460, AT5G49730, AT2G36145, AT4G28660, AT1G52510, AT5G04140, AT1G52230, AT5G51010, AT4G37930, AT2G42540, AT1G29910, AT4G02920, AT5G14320, AT4G35090, AT4G12320, AT3G13120, AT4G10300, AT4…
GO:0019253~reductive pentose-phosphate cycle	18	2.7027	1.83928e-23	21	22673	30.4608	3.03482e-21	AT1G32060, AT3G26650, AT3G04790, AT3G62410, AT3G54050, AT3G60750, AT1G12900, AT2G47400, AT1G67090, AT3G12780, AT5G38420, AT5G61410, AT5G38410, AT2G21170, AT5G38430, AT1G42970, AT3G55800, AT1G56190
GO:0015994~chlorophyll metabolic process	23	3.45345	3.64284e-21	51	22673	16.0268	5.00891e-19	AT1G67700, AT4G21280, AT1G30380, AT1G06690, AT2G06520, AT1G08550, AT4G27700, AT4G12800, AT3G21055, AT5G66530, AT1G31330, AT1G14345, AT4G11175, AT1G48450, AT4G05180, AT5G56850, AT3G16140, AT3G61870, AT1G76450, AT5G40950, AT2G23670, AT5G01410, AT5G21920
GO:0009768~photosynthesis, light harvesting in photosystem I	17	2.55255	2.5284e-20	23	22673	26.2669	2.9799e-18	AT1G08380, AT2G34420, AT3G08940, AT1G61520, AT2G05070, AT3G54890, AT1G15820, AT1G29920, AT1G29930, AT4G10340, AT3G61470, AT1G45474, AT2G40100, AT3G47470, AT5G01530, AT1G29910, AT5G54270
GO:0009765~photosynthesis, light harvesting	15	2.25225	4.24662e-17	22	22673	24.2302	4.37933e-15	AT2G34420, AT1G61520, AT2G05070, AT3G54890, AT1G15820, AT1G29920, AT1G29930, AT4G10340, AT3G61470, AT1G45474, AT2G40100, AT3G47470, AT5G01530, AT1G29910, AT5G54270
GO:0018298~protein-chromophore linkage	20	3.003	1.19255e-16	53	22673	13.4104	1.09317e-14	AT2G34420, AT3G08940, AT1G61520, AT2G05070, AT3G54890, AT1G15820, AT1G29920, AT1G29930, AT4G17600, AT4G10340, AT3G61470, AT1G45474, AT2G47590, AT2G40100, AT5G02120, AT3G47470, AT5G01530, AT1G29910, AT5G54270, AT5G58140
GO:0015995~chlorophyll biosynthetic process	20	3.003	6.88514e-15	64	22673	11.1055	5.68024e-13	AT3G56940, AT4G02920, AT4G18480, AT2G24090, AT1G12900, AT5G63570, AT5G19940, AT4G27440, AT5G08280, AT5G13630, AT3G48730, AT1G69740, AT4G25080, AT3G51820, AT1G74470, AT3G27160, AT1G58290, AT1G03475, AT1G03630, AT3G14930
GO:0045454~cell redox homeostasis	17	2.55255	7.07855e-13	53	22673	11.3989	5.30891e-11	AT4G03520, AT3G52960, AT1G67740, AT3G54660, AT1G65980, AT4G35090, AT5G06290, AT3G02730, AT1G50320, AT1G48030, AT1G43560, AT3G15360, AT1G03680, AT3G26060, AT3G11630, AT4G34120, AT2G41680
GO:0065003~macromolecular complex assembly	27	4.05405	2.3473e-12	171	22673	5.6112	1.61377e-10	AT3G52230, AT5G21430, AT4G02920, AT3G54210, AT5G17870, AT3G62410, AT4G05180, AT3G46740, AT3G13120, AT1G78995, AT4G39040, AT5G38980, AT1G75460, AT1G02560, AT1G04420, AT2G26340, AT5G23120, AT1G62780, AT5G66530, AT4G28660, AT5G53490, AT5G13630, AT2G24270, AT3G11930, AT2G27680, AT5G02940, AT5G51070
GO:0006779~porphyrin-containing compound biosynthetic process	12	1.8018	4.21023e-12	22	22673	19.3842	2.67188e-10	AT2G30390, AT3G08740, AT3G16140, AT3G13120, AT3G48730, AT3G54210, AT1G69740, AT4G12800, AT5G63570, AT5G47190, AT1G58290, AT5G08280
GO:0009658~chloroplast organization	29	4.35435	5.52405e-12	206	22673	5.00287	3.25525e-10	AT5G22640, AT1G62750, AT3G25690, AT1G32080, AT5G26742, AT1G09340, AT4G12800, AT2G30950, AT3G63140, AT2G47940, AT1G01790, AT3G46740, AT5G38420, AT1G49970, AT2G21170, AT2G24060, AT2G28000, AT3G56940, AT1G35680, AT5G50920, AT5G24314, AT1G56200, AT5G08050, AT3G23400, AT5G45390, AT5G64050, AT4G20360, AT4G01800, AT3G63190
GO:0009773~photosynthetic electron transport in photosystem I	11	1.65165	2.10092e-11	19	22673	20.5744	1.12916e-09	AT1G15980, AT2G46820, AT4G00895, AT1G70760, AT1G55670, AT4G12800, AT3G54050, AT4G09650, AT1G18730, AT4G22890, AT5G64040
GO:0010207~photosystem II assembly	12	1.8018	2.46361e-11	25	22673	17.0581	1.12916e-09	AT2G20890, AT3G01480, AT1G03600, AT4G10340, AT4G35250, AT1G55480, AT1G34000, AT1G71500, AT5G02120, AT5G66570, AT1G73060, AT3G50820
GO:0006094~gluconeogenesis	12	1.8018	2.46361e-11	25	22673	17.0581	1.12916e-09	AT4G26530, AT3G04120, AT1G13440, AT2G21330, AT3G12780, AT3G55440, AT1G43670, AT3G54050, AT2G21170, AT3G55800, AT1G56190, AT4G38970
GO:0009644~response to high light intensity	15	2.25225	2.4075e-11	47	22673	11.3418	1.12916e-09	AT1G61520, AT2G05070, AT1G55480, AT3G54890, AT3G61470, AT5G64940, AT3G18780, AT1G45474, AT4G34190, AT5G02120, AT2G41430, AT3G47470, AT2G42540, AT2G47450, AT5G54270
GO:0010196~nonphotochemical quenching	10	1.5015	9.89491e-11	16	22673	22.211	4.29647e-09	AT5G45680, AT4G10340, AT1G74730, AT4G03280, AT2G41430, AT1G44575, AT4G31040, AT5G08050, AT3G15840, AT1G15820
GO:0032544~plastid translation	10	1.5015	3.69865e-09	22	22673	16.1535	1.52569e-07	AT3G63140, AT1G09340, AT1G79850, AT2G33800, AT5G54600, AT2G38140, AT3G56910, AT3G63190, AT2G17240, AT1G68590
GO:0042742~defense response to bacterium	67	10.0601	4.07589e-09	1092	22673	2.18042	1.60124e-07	AT3G01480, AT1G13440, AT1G08450, AT5G19510, AT3G04790, AT1G09340, AT5G42530, AT5G14740, AT4G09650, AT4G01050, AT5G44070, AT2G37660, AT1G26630, AT4G14400, AT3G62030, AT5G10450, AT5G38420, AT2G41560, AT1G65930, AT3G10920, AT3G56400, AT5G20010, AT3G52960, AT5G24210, AT5G06290, AT2G39730, AT5G66570, AT1G02930, AT1G20020, AT4G13500, AT3G19010, AT1G53240, AT1G08830, AT1G32060, AT4G02520, AT3G27850, AT3…
GO:0006457~protein folding	22	3.3033	7.44699e-09	164	22673	4.76724	2.79262e-07	AT1G55490, AT5G49910, AT5G42020, AT1G08450, AT4G24190, AT3G09440, AT2G16600, AT4G24280, AT5G61790, AT4G02450, AT4G35450, AT3G62030, AT5G55220, AT5G02490, AT5G28540, AT5G13120, AT3G13470, AT4G34870, AT5G20720, AT2G04030, AT5G02500, AT2G28000
GO:0010206~photosystem II repair	8	1.2012	1.98092e-08	13	22673	21.8693	6.98072e-07	AT4G02530, AT1G03600, AT2G47940, AT1G55480, AT3G27925, AT2G30950, AT1G54780, AT1G75690
GO:0010027~thylakoid membrane organization	13	1.95195	2.03075e-08	53	22673	8.71677	6.98072e-07	AT2G34860, AT1G35680, AT5G24314, AT2G30950, AT1G56200, AT1G65260, AT5G08050, AT2G20890, AT3G12780, AT1G74730, AT2G28800, AT1G44575, AT1G56190
GO:0034599~cellular response to oxidative stress	12	1.8018	2.60825e-08	44	22673	9.69208	8.60723e-07	AT4G08390, AT3G52960, AT5G64940, AT2G41090, AT5G57345, AT1G07890, AT1G65980, AT2G28190, AT4G25130, AT3G26060, AT4G09010, AT1G08830
GO:0042440~pigment metabolic process	12	1.8018	4.31133e-08	46	22673	9.27068	1.36802e-06	AT4G11175, AT4G21280, AT1G06690, AT3G16140, AT4G27700, AT1G62780, AT3G61870, AT1G17100, AT1G76450, AT5G40950, AT1G14345, AT5G21920
GO:1901259~chloroplast rRNA processing	9	1.35135	1.25458e-07	23	22673	13.906	3.83344e-06	AT4G24770, AT3G53460, AT3G52150, AT1G12800, AT2G33800, AT1G01080, AT3G52380, AT2G17240, AT2G37220
GO:0009645~response to low light intensity stimulus	9	1.35135	1.83565e-07	24	22673	13.3266	5.4086e-06	AT4G05180, AT1G61520, AT2G05070, AT3G61470, AT3G54890, AT3G16140, AT1G45474, AT5G19940, AT3G47470
GO:0010205~photoinhibition	7	1.05105	1.96818e-07	11	22673	22.6148	5.59913e-06	AT5G42270, AT4G30950, AT1G67740, AT2G30950, AT5G66570, AT3G50820, AT4G04020
GO:0031324~negative regulation of cellular metabolic process	12	1.8018	2.06068e-07	53	22673	8.04625	5.66688e-06	AT5G13630, AT1G30380, AT2G06520, AT3G16140, AT3G61870, AT1G12900, AT1G64680, AT2G05310, AT2G24270, AT1G31330, AT4G28750, AT2G20260
GO:0009853~photorespiration	12	1.8018	3.0741e-07	55	22673	7.75366	8.18108e-06	AT1G32080, AT1G67090, AT5G04140, AT5G38420, AT5G38410, AT2G35370, AT5G38430, AT4G37930, AT1G68010, AT3G14420, AT1G23310, AT2G13360
GO:0000302~response to reactive oxygen species	10	1.5015	1.02787e-06	39	22673	9.11221	2.64998e-05	AT3G56400, AT4G08390, AT4G23150, AT3G56090, AT1G07890, AT5G13650, AT5G52310, AT4G02380, AT4G17040, AT4G09010
GO:0006096~glycolytic process	12	1.8018	1.7829e-06	65	22673	6.56079	4.45724e-05	AT4G26530, AT3G04120, AT1G13440, AT2G21330, AT3G12780, AT3G55440, AT2G21170, AT4G29220, AT1G01090, AT2G36530, AT1G56190, AT4G38970
GO:0010043~response to zinc ion	10	1.5015	2.4743e-06	43	22673	8.26456	6.00382e-05	AT1G65930, AT3G10920, AT4G02520, AT2G21660, AT3G55440, AT4G39260, AT2G30860, AT1G57720, AT5G17920, AT1G04410
GO:0043085~positive regulation of catalytic activity	7	1.05105	3.0247e-06	16	22673	15.5477	6.80249e-05	AT1G50320, AT4G03520, AT1G43560, AT3G15360, AT1G03680, AT3G02730, AT2G41680
GO:0006782~protoporphyrinogen IX biosynthetic process	7	1.05105	3.0247e-06	16	22673	15.5477	6.80249e-05	AT3G48730, AT1G69740, AT5G63570, AT1G58290, AT5G08280, AT1G03475, AT3G14930
GO:0009767~photosynthetic electron transport chain	8	1.2012	3.05081e-06	24	22673	11.8459	6.80249e-05	AT1G08380, AT4G05180, AT4G21280, AT4G27800, AT5G66190, AT5G49740, AT4G03280, AT1G60950
GO:0007623~circadian rhythm	15	2.25225	3.90079e-06	114	22673	4.676	8.46881e-05	AT1G10470, AT1G09340, AT5G52310, AT3G22231, AT3G26740, AT3G52180, AT3G63140, AT2G21660, AT5G64940, AT3G46780, AT5G02120, AT4G37930, AT2G42540, AT3G48360, AT5G58140
GO:0042026~protein refolding	9	1.35135	4.4706e-06	35	22673	9.13824	9.45703e-05	AT1G55490, AT5G42020, AT5G02490, AT5G28540, AT3G13470, AT3G09440, AT5G02500, AT4G39960, AT2G28000
GO:0051085~chaperone mediated protein folding requiring cofactor	10	1.5015	6.49276e-06	48	22673	7.40367	0.000133913	AT1G55490, AT5G42020, AT5G02490, AT5G28540, AT3G13470, AT3G09440, AT4G02450, AT5G20720, AT5G02500, AT4G39960
GO:0090391~granum assembly	5	0.750751	8.85147e-06	6	22673	29.6147	0.000178109	AT2G46820, AT1G74730, AT1G50900, AT5G08050, AT4G01150
GO:0030388~fructose 1,6-bisphosphate metabolic process	6	0.900901	1.15854e-05	12	22673	17.7688	0.00022757	AT4G26530, AT2G21330, AT1G43670, AT3G54050, AT3G55800, AT4G38970
GO:0019464~glycine decarboxylation via glycine cleavage system	5	0.750751	2.01929e-05	7	22673	25.384	0.000387422	AT1G32470, AT2G35370, AT4G37930, AT4G33010, AT1G11860
GO:0009631~cold acclimation	10	1.5015	3.69581e-05	59	22673	6.02333	0.000692964	AT4G24770, AT3G53460, AT2G38170, AT2G15970, AT1G29395, AT5G15960, AT2G42530, AT1G10760, AT2G42540, AT1G56070
GO:0042549~photosystem II stabilization	5	0.750751	3.94861e-05	8	22673	22.211	0.000708175	AT3G01480, AT1G71500, AT5G66570, AT2G30570, AT3G50820
GO:0006165~nucleoside diphosphate phosphorylation	5	0.750751	3.94861e-05	8	22673	22.211	0.000708175	AT4G11010, AT5G63310, AT5G47840, AT4G09320, AT5G35170
GO:0005983~starch catabolic process	6	0.900901	0.000108942	18	22673	11.8459	0.00187243	AT4G17090, AT2G40840, AT1G43670, AT1G69830, AT1G10760, AT3G52180
GO:0045037~protein import into chloroplast stroma	7	1.05105	0.000106735	28	22673	8.8844	0.00187243	AT2G20890, AT5G22640, AT5G50920, AT3G46740, AT4G02510, AT2G28900, AT2G04030
GO:0015977~carbon fixation	5	0.750751	0.000113247	10	22673	17.7688	0.0019067	AT1G67090, AT2G42600, AT5G38410, AT5G38430, AT4G04330
GO:0009744~response to sucrose	10	1.5015	0.00014544	70	22673	5.0768	0.00239977	AT2G47400, AT3G04120, AT3G26650, AT2G28900, AT5G04140, AT5G20700, AT3G62410, AT1G16880, AT1G42970, AT5G20830
GO:0015986~ATP synthesis coupled proton transport	7	1.05105	0.000160379	30	22673	8.29211	0.00259437	AT4G32260, AT4G04640, AT4G39080, AT3G52300, AT4G00895, AT4G09650, AT2G33040
GO:0045036~protein targeting to chloroplast	6	0.900901	0.000188159	20	22673	10.6613	0.00298521	AT5G50920, AT4G35450, AT5G49910, AT3G46740, AT4G02510, AT4G24280
GO:0009408~response to heat	17	2.55255	0.000200318	202	22673	2.99079	0.00311816	AT3G04120, AT5G49910, AT5G42020, AT1G59870, AT1G08550, AT1G07890, AT3G09440, AT4G24280, AT4G02450, AT1G13930, AT4G23100, AT5G11740, AT5G02490, AT5G28540, AT2G04030, AT5G02500, AT4G39960
GO:0009642~response to light intensity	19	2.85285	0.00021104	245	22673	2.75598	0.00322422	AT1G34000, AT2G10940, AT1G06460, AT3G22120, AT1G10522, AT1G12900, AT3G21055, AT1G72610, AT3G02730, AT1G14345, AT5G13630, AT3G62030, AT5G38420, AT3G13750, AT1G75460, AT4G16980, AT5G21940, AT2G44870, AT5G21920
GO:0019676~ammonia assimilation cycle	4	0.600601	0.000414335	6	22673	23.6917	0.00621502	AT5G35630, AT5G64290, AT5G12860, AT5G04140
GO:0006006~glucose metabolic process	6	0.900901	0.000470033	24	22673	8.8844	0.00692459	AT3G04120, AT1G13440, AT3G26650, AT1G12900, AT1G42970, AT5G35790
GO:0042631~cellular response to water deprivation	7	1.05105	0.000616329	38	22673	6.5464	0.00892055	AT1G32080, AT1G09340, AT2G15970, AT1G29395, AT4G02380, AT1G68010, AT3G28270
GO:0045038~protein import into chloroplast thylakoid membrane	4	0.600601	0.000709941	7	22673	20.3072	0.0100983	AT2G20890, AT2G28800, AT5G03940, AT2G47450
GO:0006662~glycerol ether metabolic process	4	0.600601	0.00111221	8	22673	17.7688	0.0150422	AT4G03520, AT1G43560, AT3G15360, AT1G03680
GO:0006515~misfolded or incompletely synthesized protein catabolic process	5	0.750751	0.0010972	17	22673	10.4522	0.0150422	AT1G49970, AT1G66670, AT4G17040, AT1G02560, AT5G45390
GO:0034620~cellular response to unfolded protein	5	0.750751	0.0010972	17	22673	10.4522	0.0150422	AT5G42020, AT5G02490, AT5G28540, AT3G09440, AT5G02500
GO:0006778~porphyrin-containing compound metabolic process	9	1.35135	0.00130595	76	22673	4.2084	0.0173776	AT5G14910, AT5G55220, AT1G52230, AT4G17560, AT4G39040, AT1G02560, AT4G15110, AT2G27680, AT1G29070
GO:0042744~hydrogen peroxide catabolic process	10	1.5015	0.00175959	98	22673	3.62629	0.0230423	AT4G08390, AT3G52960, AT1G07890, AT1G65980, AT3G52880, AT4G35090, AT5G06290, AT3G11630, AT4G09010, AT2G41680
GO:0009617~response to bacterium	16	2.4024	0.00200259	227	22673	2.50485	0.0258147	AT3G56400, AT3G50480, AT1G31580, AT1G59870, AT3G22231, AT1G65490, AT1G26630, AT4G14400, AT5G60600, AT5G02490, AT5G03350, AT2G41430, AT3G45140, AT4G32020, AT5G21940, AT5G15090
GO:0070208~protein heterotrimerization	3	0.45045	0.00232024	3	22673	35.5376	0.029003	AT2G28800, AT5G03940, AT2G47450
GO:0009772~photosynthetic electron transport in photosystem II	4	0.600601	0.00228514	10	22673	14.215	0.029003	AT4G04640, AT4G00895, AT4G09650, AT4G01050
GO:0006979~response to oxidative stress	26	3.9039	0.00236493	478	22673	1.93301	0.0291204	AT2G39800, AT1G13440, AT2G28190, AT3G57520, AT4G35090, AT4G02380, AT3G25530, AT4G11010, AT3G62030, AT5G64940, AT3G15360, AT4G12720, AT3G04120, AT4G03520, AT5G43750, AT5G06290, AT4G28660, AT5G13930, AT1G02930, AT1G27330, AT3G19010, AT1G03680, AT5G01410, AT3G11630, AT1G08830, AT1G76160
GO:0006749~glutathione metabolic process	8	1.2012	0.00247889	66	22673	4.30759	0.0300748	AT4G02520, AT1G02930, AT5G02790, AT3G54660, AT5G03880, AT2G30860, AT1G57720, AT1G78370
GO:0019684~photosynthesis, light reaction	5	0.750751	0.0025239	21	22673	8.46134	0.0301771	AT1G67700, AT1G06680, AT1G06460, AT5G66570, AT3G50820
GO:0006811~ion transport	8	1.2012	0.00270241	67	22673	4.2433	0.0318498	AT2G21870, AT1G78900, AT5G49740, AT5G49730, AT2G28900, AT4G31040, AT5G21920, AT5G02940
GO:0030968~endoplasmic reticulum unfolded protein response	6	0.900901	0.00278386	35	22673	6.09216	0.0323476	AT5G42020, AT1G08450, AT1G27330, AT5G28540, AT5G50460, AT5G61790
GO:0019430~removal of superoxide radicals	4	0.600601	0.00307682	11	22673	12.9228	0.0352552	AT3G10920, AT2G28190, AT1G08830, AT2G41680
GO:0006412~translation	45	6.75676	0.00372011	1025	22673	1.56019	0.0420423	AT1G64510, AT4G01310, AT3G27850, AT2G24090, AT3G54210, AT5G17870, AT3G17170, AT3G15190, AT5G14320, AT3G27830, AT1G29070, AT1G68590, AT1G78630, AT3G13120, AT1G74970, AT2G33800, AT5G40950, AT1G07930, AT3G27160, AT1G35680, AT1G05190, AT2G40205, AT5G30510, AT1G32990, AT5G54600, AT5G47190, AT5G65220, AT5G64050, AT2G33450, AT5G60390, AT3G25920, AT2G43030, AT5G13510, AT1G48350, AT3G44890, AT1G79850, AT4…
GO:0006783~heme biosynthetic process	4	0.600601	0.00401735	12	22673	11.8459	0.0447881	AT2G30390, AT1G69740, AT1G58290, AT5G08280
GO:0000413~protein peptidyl-prolyl isomerization	6	0.900901	0.00450362	39	22673	5.46733	0.0495398	AT3G01480, AT5G45680, AT3G62030, AT5G13120, AT2G16600, AT4G34870
GO:0006098~pentose-phosphate shunt	5	0.750751	0.00488153	25	22673	7.10752	0.0529903	AT2G21330, AT5G61410, AT3G60750, AT5G35790, AT4G38970
GO:0033014~tetrapyrrole biosynthetic process	4	0.600601	0.00511442	13	22673	10.9347	0.0547974	AT5G14910, AT2G30390, AT5G66530, AT1G03475
GO:0005986~sucrose biosynthetic process	4	0.600601	0.00637468	14	22673	10.1536	0.0674245	AT4G10120, AT1G43670, AT3G54050, AT3G55800
GO:0015729~oxaloacetate transport	3	0.45045	0.00744899	5	22673	21.3226	0.0768177	AT5G64290, AT5G12860, AT2G22500
GO:0071484~cellular response to light intensity	3	0.45045	0.00744899	5	22673	21.3226	0.0768177	AT1G03600, AT2G28190, AT1G08830
GO:0006002~fructose 6-phosphate metabolic process	4	0.600601	0.00780383	15	22673	9.4767	0.0794835	AT1G43670, AT3G54050, AT4G29220, AT3G55800
GO:0009266~response to temperature stimulus	11	1.65165	0.00955191	149	22673	2.62358	0.0961015	AT5G11740, AT5G53490, AT5G13630, AT5G38420, AT3G29320, AT5G38430, AT3G21055, AT2G24270, AT1G31330, AT1G14345, AT5G21920
GO:0080167~response to karrikin	10	1.5015	0.010217	128	22673	2.77638	0.101555	AT4G13510, AT3G09440, AT3G57520, AT1G50900, AT4G03280, AT1G44575, AT3G47470, AT3G22840, AT5G08050, AT1G10960
GO:0006833~water transport	5	0.750751	0.0106361	31	22673	5.73187	0.104461	AT2G36830, AT2G45960, AT3G16240, AT3G26520, AT4G35100
GO:0006228~UTP biosynthetic process	3	0.45045	0.0109663	6	22673	17.7688	0.1052	AT4G11010, AT5G63310, AT4G09320
GO:0009769~photosynthesis, light harvesting in photosystem II	3	0.45045	0.0109663	6	22673	17.7688	0.1052	AT2G34420, AT2G05070, AT5G54270
GO:0010380~regulation of chlorophyll biosynthetic process	4	0.600601	0.0111873	17	22673	8.36179	0.106087	AT5G50920, AT1G72610, AT3G22840, AT2G41680
GO:1902600~hydrogen ion transmembrane transport	6	0.900901	0.0139695	51	22673	4.1809	0.130964	AT1G78900, AT2G22500, AT1G15690, AT2G18960, AT5G62670, AT4G31040
GO:0006108~malate metabolic process	4	0.600601	0.0152939	19	22673	7.4816	0.140194	AT5G58330, AT5G09660, AT1G53240, AT1G04410
GO:0010555~response to mannitol	4	0.600601	0.0152939	19	22673	7.4816	0.140194	AT3G62030, AT5G52310, AT5G20830, AT2G32680
GO:0090333~regulation of stomatal closure	5	0.750751	0.0162113	35	22673	5.0768	0.146971	AT3G56400, AT3G16640, AT2G05070, AT5G23060, AT3G59780
GO:0009793~embryo development ending in seed dormancy	28	4.2042	0.0184161	624	22673	1.59464	0.165144	AT5G22640, AT1G10470, AT5G26742, AT5G42390, AT1G78630, AT4G39800, AT5G61410, AT4G39040, AT1G02560, AT2G04030, AT2G28000, AT1G35680, AT3G10920, AT3G55610, AT1G05190, AT3G08740, AT1G55690, AT3G07430, AT1G07890, AT1G56200, AT5G47190, AT5G14910, AT3G16640, AT4G13940, AT4G29060, AT1G75350, AT4G34620, AT3G63190
GO:0006109~regulation of carbohydrate metabolic process	3	0.45045	0.0197211	8	22673	13.3266	0.169478	AT3G15360, AT1G03680, AT3G02730
GO:0010258~NADH dehydrogenase complex (plastoquinone) assembly	3	0.45045	0.0197211	8	22673	13.3266	0.169478	AT1G74880, AT1G70760, AT5G58260
GO:0010304~PSII associated light-harvesting complex II catabolic process	3	0.45045	0.0197211	8	22673	13.3266	0.169478	AT5G42270, AT2G30950, AT4G13250
GO:0006183~GTP biosynthetic process	3	0.45045	0.0197211	8	22673	13.3266	0.169478	AT4G11010, AT5G63310, AT4G09320
GO:0061077~chaperone-mediated protein folding	4	0.600601	0.0201408	21	22673	6.76907	0.171301	AT5G45680, AT5G55220, AT3G47650, AT4G04330
GO:0009854~oxidative photosynthetic carbon pathway	3	0.45045	0.0248889	9	22673	11.8459	0.203301	AT1G68010, AT3G14420, AT3G14415
GO:0050665~hydrogen peroxide biosynthetic process	3	0.45045	0.0248889	9	22673	11.8459	0.203301	AT2G48070, AT3G14420, AT3G14415
GO:0071423~malate transmembrane transport	3	0.45045	0.0248889	9	22673	11.8459	0.203301	AT5G64290, AT5G12860, AT2G22500
GO:0006099~tricarboxylic acid cycle	6	0.900901	0.0248378	59	22673	3.614	0.203301	AT1G65930, AT5G58330, AT2G42600, AT5G09660, AT1G53240, AT1G04410
GO:0009615~response to virus	5	0.750751	0.0253681	40	22673	4.4422	0.205183	AT4G14400, AT2G20990, AT5G02490, AT3G09440, AT5G02500
GO:0009627~systemic acquired resistance	8	1.2012	0.0286627	105	22673	2.70763	0.22958	AT1G55490, AT5G55450, AT1G59870, AT2G14610, AT5G03350, AT4G25050, AT1G09750, AT3G57260
GO:1902290~positive regulation of defense response to oomycetes	3	0.45045	0.0305399	10	22673	10.6613	0.242264	AT4G14400, AT2G48070, AT3G22231
GO:0016114~terpenoid biosynthetic process	4	0.600601	0.0320765	25	22673	5.68602	0.249652	AT1G48450, AT1G70370, AT5G60600, AT2G26340
GO:0050826~response to freezing	4	0.600601	0.0320765	25	22673	5.68602	0.249652	AT3G06510, AT4G14400, AT5G10450, AT2G42540
GO:0033013~tetrapyrrole metabolic process	5	0.750751	0.0345448	44	22673	4.03837	0.26635	AT1G52220, AT1G15140, AT5G03880, AT1G75460, AT3G63160
GO:0009269~response to desiccation	4	0.600601	0.0355244	26	22673	5.46733	0.270975	AT2G39800, AT2G05070, AT5G52310, AT2G24270
GO:0042542~response to hydrogen peroxide	6	0.900901	0.0358015	65	22673	3.2804	0.270975	AT3G04120, AT5G64940, AT5G63310, AT4G35090, AT4G02380, AT3G48360
GO:0006241~CTP biosynthetic process	3	0.45045	0.0366428	11	22673	9.69208	0.274821	AT4G11010, AT5G63310, AT4G09320
GO:0009651~response to salt stress	24	3.6036	0.0417286	554	22673	1.53954	0.310145	AT2G39800, AT5G26742, AT3G52150, AT5G14040, AT1G59870, AT4G24190, AT5G52310, AT1G15690, AT2G28190, AT1G13930, AT4G04330, AT2G45960, AT3G62030, AT2G21660, AT2G38170, AT4G12720, AT2G45180, AT5G51110, AT2G41560, AT2G42540, AT5G01410, AT3G48360, AT2G04030, AT1G08830
GO:0035435~phosphate ion transmembrane transport	3	0.45045	0.0431679	12	22673	8.8844	0.315164	AT3G26570, AT5G14040, AT2G22500
GO:0009610~response to symbiotic fungus	3	0.45045	0.0431679	12	22673	8.8844	0.315164	AT3G50480, AT1G37130, AT1G10760
GO:0006000~fructose metabolic process	3	0.45045	0.0500867	13	22673	8.20099	0.36247	AT1G43670, AT3G54050, AT3G55800
GO:0051775~response to redox state	2	0.3003	0.0554021	2	22673	35.5376	0.377741	AT3G04120, AT5G58330
GO:0046166~glyceraldehyde-3-phosphate biosynthetic process	2	0.3003	0.0554021	2	22673	35.5376	0.377741	AT3G55440, AT2G21170
GO:0009609~response to symbiotic bacterium	2	0.3003	0.0554021	2	22673	35.5376	0.377741	AT3G50480, AT5G52310
GO:0005980~glycogen catabolic process	2	0.3003	0.0554021	2	22673	35.5376	0.377741	AT3G29320, AT3G46970
GO:0097753~membrane bending	2	0.3003	0.0554021	2	22673	35.5376	0.377741	AT2G46820, AT4G01150
GO:0010266~response to vitamin B1	2	0.3003	0.0554021	2	22673	35.5376	0.377741	AT2G14610, AT2G29630
GO:0033554~cellular response to stress	2	0.3003	0.0554021	2	22673	35.5376	0.377741	AT5G06290, AT3G11630
GO:0009635~response to herbicide	3	0.45045	0.057372	14	22673	7.6152	0.387967	AT1G37130, AT3G48560, AT5G54270
GO:0050821~protein stabilization	4	0.600601	0.0599656	32	22673	4.4422	0.398965	AT5G13650, AT1G55670, AT2G42540, AT2G28000
GO:0009791~post-embryonic development	4	0.600601	0.0599656	32	22673	4.4422	0.398965	AT1G62750, AT4G35450, AT3G16640, AT4G39800
GO:0030433~ubiquitin-dependent ERAD pathway	5	0.750751	0.0648747	54	22673	3.29052	0.428173	AT5G42020, AT3G09840, AT1G08450, AT5G28540, AT5G61790
GO:0010193~response to ozone	4	0.600601	0.0694735	34	22673	4.1809	0.451304	AT4G12720, AT4G23100, AT3G23400, AT1G08830
GO:0006730~one-carbon metabolic process	4	0.600601	0.0694735	34	22673	4.1809	0.451304	AT3G55630, AT4G13940, AT3G17390, AT4G37930
GO:0042254~ribosome biogenesis	5	0.750751	0.0721889	56	22673	3.173	0.46528	AT1G18080, AT5G26742, AT5G20160, AT1G56110, AT1G48920
GO:0052544~defense response by callose deposition in cell wall	3	0.45045	0.0729395	16	22673	6.6633	0.466474	AT1G59870, AT4G23100, AT5G44070
GO:0009636~response to toxic substance	4	0.600601	0.0744668	35	22673	4.06144	0.472578	AT4G02520, AT1G02930, AT5G02790, AT2G30860
GO:0071457~cellular response to ozone	2	0.3003	0.081943	3	22673	23.6917	0.472748	AT2G28190, AT1G08830
GO:0006546~glycine catabolic process	2	0.3003	0.081943	3	22673	23.6917	0.472748	AT4G33010, AT1G11860
GO:0009142~nucleoside triphosphate biosynthetic process	2	0.3003	0.081943	3	22673	23.6917	0.472748	AT5G47840, AT5G35170
GO:0042819~vitamin B6 biosynthetic process	2	0.3003	0.081943	3	22673	23.6917	0.472748	AT2G38230, AT5G01410
GO:0080153~negative regulation of reductive pentose-phosphate cycle	2	0.3003	0.081943	3	22673	23.6917	0.472748	AT2G47400, AT3G62410
GO:0034337~RNA folding	2	0.3003	0.081943	3	22673	23.6917	0.472748	AT1G12800, AT3G23700
GO:0055129~L-proline biosynthetic process	2	0.3003	0.081943	3	22673	23.6917	0.472748	AT2G39800, AT3G55610
GO:0010028~xanthophyll cycle	2	0.3003	0.081943	3	22673	23.6917	0.472748	AT1G08550, AT4G00370
GO:0034050~host programmed cell death induced by symbiont	2	0.3003	0.081943	3	22673	23.6917	0.472748	AT1G26630, AT4G13500
GO:0009704~de-etiolation	3	0.45045	0.0811731	17	22673	6.27134	0.472748	AT5G23060, AT3G59780, AT2G04030
GO:0009750~response to fructose	3	0.45045	0.0811731	17	22673	6.27134	0.472748	AT1G29920, AT1G43670, AT1G29910
GO:0071446~cellular response to salicylic acid stimulus	4	0.600601	0.0796144	36	22673	3.94862	0.472748	AT4G14400, AT3G06980, AT5G03350, AT4G34950
GO:0042538~hyperosmotic salinity response	5	0.750751	0.0759969	57	22673	3.11733	0.472748	AT2G39800, AT3G05880, AT3G55610, AT5G52310, AT5G01410
GO:0048564~photosystem I assembly	3	0.45045	0.0896762	18	22673	5.92294	0.51377	AT2G34860, AT5G42270, AT2G30950
GO:0009626~plant-type hypersensitive response	6	0.900901	0.0911269	85	22673	2.50854	0.518481	AT3G50480, AT1G08450, AT1G59870, AT4G12720, AT4G37930, AT5G15090
GO:0010119~regulation of stomatal movement	5	0.750751	0.0964959	62	22673	2.86594	0.545268	AT2G21660, AT3G01500, AT1G69530, AT2G18960, AT5G54270
